# Nodal/Smad2 signaling sustains developmental pausing by repressing Pparg-mediated lipid metabolism

**DOI:** 10.1101/2025.09.08.674904

**Authors:** Giacomo Furlan, S. Bryn Martin, Brandon Cho, Sarah A. McClymont, Elizabeth J. Robertson, Evelyne Collignon, Miguel Ramalho-Santos

## Abstract

Cells and organisms can enter transient dormant states to survive unfavorable conditions during development, physiological adult contexts, and disease. One paradigmatic case of dormancy is diapause, whereby embryos transiently pause development and enter a state of suspended animation. In mammals, diapause occurs pre-implantation at the blastocyst state and involves global growth suppression and metabolic rewiring towards lipid usage as energy source. The molecular regulation of diapause remains poorly understood, including whether it occurs by default or requires active signaling. Here, we identify the Transforming Growth Factor-beta (TGF-β) signaling pathway as an essential driver of transcriptional and metabolic reprogramming in diapause. TGF-β signaling was thought to only be required post-implantation, but we show that the ligand Nodal and its downstream effector Smad2 are essential for the survival of paused embryonic stem cells (ESCs) and blastocysts. Mechanistically, we found that Smad2 represses peroxisome-proliferator activated receptor gamma (Pparg), a transcription factor that is a master regulator of lipid storage, a process incompatible with pausing. Ablation of *Pparg* in *Smad2*-deficient ESCs rescues their survival and prevents excess lipid buildup in paused conditions. Our findings establish Nodal/Smad2 signaling as pivotal for sustaining the transcriptional and metabolic programs of embryonic diapause. This crosstalk between TGF-β signaling and the Pparg pathway may be redeployed in other contexts, such as in cancer dormancy and metabolic disorders.
