## Supplementary table 1 for "Nodal/Smad2 signaling sustains developmental pausing by repressing Pparg-mediated lipid metabolism"

### Sheet: Sheet1
	PCR genotyping
	Primer	Sequence 5'-3'
	gen_Smad2_com	AGTTAATTGCCCAGAGCGTTGACA
	gen_Smad2_wt	GCGGAGTGAATGGCAAGATGG
	gen_Smad2_mut	AGCACGTACTCGGATGGAAGC
	Antibodies
	Name	Company	Reference	Dilution WB	Dilution IF
	H3	Abcam	ab1791	1/5000
	pSmad2/3	CST	8828	1/1000	1/200
	Smad2/3	CST	8685	1/1000
	N-Myc	CST	84406	1/1000
	Nodal	Novus Biologicals	NBP1-71686	1/500
	Pparg (C26H12)	CST	2435	1/1000
	Smad2	CST	5339	1/1000
	Anti-rabbit HRP	Jackson Labs	111-035-144	1/10000
	Alexa 488 Donkey anti Rabbit IgG (H+L)	Invitrogen	A21206		1/500
